# Expression of DNA repair genes is modulated during differentiation of olfactory sensory neurons

**DOI:** 10.1101/2023.04.06.535865

**Authors:** Fernanda T. Rowies, Caio M.P.F. Batalha, Thiago S. Nakahara, Bettina Malnic, Nadja C. de Souza-Pinto

## Abstract

Olfactory dysfunction is considered a biomarker of several pathological conditions, including age-associated neurodegenerations, glioblastoma and COVID-19. Olfactory sensory neurons (OSNs) are specialized neurons that detect odorants and send olfactory information to the brain through the olfactory bulb. To perform their function, they are in direct contact with the environment, where they are exposed to several environmental toxins such as atmospheric levels of O_2_ and volatile molecules. Nonetheless, very little is known about DNA damage levels and expression of DNA repair pathways in these cells. Here we measured nuclear and mitochondrial DNA damage in olfactory epithelium (OE) and compared with levels detected in olfactory bulb (OB) and temporal cortex (TC), as a non-olfactory related central nervous system region. Surprisingly, DNA damage was lower in OE and OB when compared with TC, both for nuclear and mitochondrial genomes. Accordingly, expression of representative genes for all excision repair pathways was detected in OSNs. Moreover, expression of most evaluated DNA repair genes was lower in mature versus OSN progenitors, suggesting that DNA repair is downregulated during differentiation. Analysis of single cell expression data confirmed that expression of the most differentially expressed DNA repair genes decreased from progenitor to mature OSNs. Finally, *in situ* hybridization data showed that APE1 mRNA levels are lower in the mature OSNs layer of the olfactory epithelium, closest to the nasal cavity lumen. Altogether, we show here that DNA repair pathways are relevant in protecting OSNs against DNA damage accumulation and that differentiation through the OE is accompanied by changes in the expression levels of DNA repair genes.
