## supplemental table 6 with list of genes for "Expression of DNA repair genes is modulated during differentiation of olfactory sensory neurons"

### Sheet: Planilha1
	status	family	pval	qval	gene_short_name	use_for_ordering
Kif22	OK	negbinomial.size	2.64066e-17	1.27016e-14	Kif22	FALSE
Eya2	OK	negbinomial.size	2.66314e-15	6.40485e-13	Eya2	FALSE
Cdca5	OK	negbinomial.size	1.90307e-14	3.05126e-12	Cdca5	FALSE
Mcm6	OK	negbinomial.size	2.1962e-13	2.64093e-11	Mcm6	FALSE
Hrob	OK	negbinomial.size	1.03766e-12	8.80792e-11	Hrob	FALSE
Pif1	OK	negbinomial.size	1.0987e-12	8.80792e-11	Pif1	FALSE
Mcm2	OK	negbinomial.size	2.44533e-12	1.68029e-10	Mcm2	FALSE
Uhrf1	OK	negbinomial.size	9.83071e-12	4.97371e-10	Uhrf1	FALSE
Neil3	OK	negbinomial.size	1.03404e-11	4.97371e-10	Neil3	FALSE
Rad54b	OK	negbinomial.size	1.00756e-11	4.97371e-10	Rad54b	FALSE
Timeless	OK	negbinomial.size	4.82257e-10	2.10878e-08	Timeless	FALSE
Shld1	OK	negbinomial.size	1.93321e-09	7.74893e-08	Shld1	FALSE
Traip	OK	negbinomial.size	4.69619e-09	1.73759e-07	Traip	FALSE
Trex1	OK	negbinomial.size	1.78051e-08	6.11733e-07	Trex1	FALSE
Fignl1	OK	negbinomial.size	2.83767e-08	9.09947e-07	Fignl1	FALSE
Esco2	OK	negbinomial.size	1.15953e-07	3.48584e-06	Esco2	FALSE
Mutyh	OK	negbinomial.size	1.36534e-07	3.8631e-06	Mutyh	FALSE
Smchd1	OK	negbinomial.size	3.70538e-07	9.38047e-06	Smchd1	FALSE
Faap20	OK	negbinomial.size	3.63414e-07	9.38047e-06	Faap20	FALSE
Tex15	OK	negbinomial.size	4.1707e-07	1.00305e-05	Tex15	FALSE
Topbp1	OK	negbinomial.size	5.63163e-07	1.28991e-05	Topbp1	FALSE
Suv39h1	OK	negbinomial.size	7.63729e-07	1.66979e-05	Suv39h1	FALSE
Mcm3	OK	negbinomial.size	8.80788e-07	1.842e-05	Mcm3	FALSE
Cdk2	OK	negbinomial.size	1.15555e-06	2.22329e-05	Cdk2	FALSE
Trp53	OK	negbinomial.size	1.1377e-06	2.22329e-05	Trp53	FALSE
Nhej1	OK	negbinomial.size	1.35168e-06	2.50061e-05	Nhej1	FALSE
H2ax	OK	negbinomial.size	1.52416e-06	2.71526e-05	H2ax	FALSE
Dtl	OK	negbinomial.size	3.31835e-06	5.70045e-05	Dtl	FALSE
Mcm4	OK	negbinomial.size	3.51844e-06	5.83576e-05	Mcm4	FALSE
Mms22l	OK	negbinomial.size	3.76798e-06	6.04132e-05	Mms22l	FALSE
Ticrr	OK	negbinomial.size	4.25986e-06	6.60966e-05	Ticrr	FALSE
Rfc3	OK	negbinomial.size	9.09219e-06	0.000132526	Rfc3	FALSE
Parpbp	OK	negbinomial.size	9.04693e-06	0.000132526	Parpbp	FALSE
Actr5	OK	negbinomial.size	2.28994e-05	0.000323959	Actr5	FALSE
Aunip	OK	negbinomial.size	3.02775e-05	0.000416099	Aunip	FALSE
Mcm7	OK	negbinomial.size	6.40549e-05	0.000855845	Mcm7	FALSE
Cenps	OK	negbinomial.size	7.879e-05	0.00102427	Cenps	FALSE
Brme1	OK	negbinomial.size	8.51917e-05	0.00107835	Brme1	FALSE
Pwwp3a	OK	negbinomial.size	9.28486e-05	0.00114513	Pwwp3a	FALSE
Rad51	OK	negbinomial.size	0.000104391	0.0012553	Rad51	FALSE
Rad52	OK	negbinomial.size	0.000107401	0.00125999	Rad52	FALSE
Foxm1	OK	negbinomial.size	0.000139553	0.00159822	Foxm1	FALSE
Rhno1	OK	negbinomial.size	0.000148543	0.00166161	Rhno1	FALSE
Exo1	OK	negbinomial.size	0.000187073	0.00204505	Exo1	FALSE
Rad18	OK	negbinomial.size	0.000245894	0.0025712	Rad18	FALSE
Alkbh1	OK	negbinomial.size	0.000240775	0.0025712	Alkbh1	FALSE
Zswim7	OK	negbinomial.size	0.000254941	0.00260908	Zswim7	FALSE
Pole2	OK	negbinomial.size	0.000322803	0.00310536	Pole2	FALSE
Smc2	OK	negbinomial.size	0.000321151	0.00310536	Smc2	FALSE
Usp28	OK	negbinomial.size	0.000310454	0.00310536	Usp28	FALSE
Rnf138rt1	OK	negbinomial.size	0.000370101	0.00349056	Rnf138rt1	FALSE
Brca1	OK	negbinomial.size	0.000416538	0.00385297	Brca1	FALSE
Npm1	OK	negbinomial.size	0.000464905	0.00421923	Npm1	FALSE
Gtf2h4	OK	negbinomial.size	0.0004892	0.0043575	Gtf2h4	FALSE
Ooep	OK	negbinomial.size	0.000549634	0.00472097	Ooep	FALSE
Eepd1	OK	negbinomial.size	0.000545247	0.00472097	Eepd1	FALSE
Abl1	OK	negbinomial.size	0.000574524	0.00476459	Abl1	FALSE
Rpa2	OK	negbinomial.size	0.000564819	0.00476459	Rpa2	FALSE
Gins2	OK	negbinomial.size	0.000649472	0.00529484	Gins2	FALSE
Smc4	OK	negbinomial.size	0.000700687	0.00555612	Smc4	FALSE
Alkbh2	OK	negbinomial.size	0.000704622	0.00555612	Alkbh2	FALSE
Pole	OK	negbinomial.size	0.000767746	0.00593245	Pole	FALSE
Mcm8	OK	negbinomial.size	0.000777015	0.00593245	Mcm8	FALSE
Hus1	OK	negbinomial.size	0.000790153	0.00593849	Hus1	FALSE
Kdm1a	OK	negbinomial.size	0.000811893	0.00600801	Kdm1a	FALSE
Pold4	OK	negbinomial.size	0.000981567	0.00715354	Pold4	FALSE
Rfc4	OK	negbinomial.size	0.00109366	0.00785149	Rfc4	FALSE
Dclre1c	OK	negbinomial.size	0.00123253	0.00871835	Dclre1c	FALSE
Recql5	OK	negbinomial.size	0.0012666	0.0088295	Recql5	FALSE
Tdp1	OK	negbinomial.size	0.00130462	0.00896459	Tdp1	FALSE
Ddx11	OK	negbinomial.size	0.00163549	0.0110799	Ddx11	FALSE
Nop53	OK	negbinomial.size	0.00176947	0.0118211	Nop53	FALSE
Pold2	OK	negbinomial.size	0.00198719	0.0130937	Pold2	FALSE
Chchd4	OK	negbinomial.size	0.0021532	0.0138358	Chchd4	FALSE
Pclaf	OK	negbinomial.size	0.00215735	0.0138358	Pclaf	FALSE
Msh5	OK	negbinomial.size	0.00234568	0.0148457	Msh5	FALSE
Hmgn1	OK	negbinomial.size	0.00287229	0.0179425	Hmgn1	FALSE
Sirt1	OK	negbinomial.size	0.00296428	0.0182797	Sirt1	FALSE
Actl6a	OK	negbinomial.size	0.00323434	0.0196926	Actl6a	FALSE
Faap24	OK	negbinomial.size	0.00346177	0.0208139	Faap24	FALSE
Adprs	OK	negbinomial.size	0.00368653	0.0218916	Adprs	FALSE
Hmces	OK	negbinomial.size	0.00373706	0.021921	Hmces	FALSE
Dna2	OK	negbinomial.size	0.00411998	0.023876	Dna2	FALSE
Clspn	OK	negbinomial.size	0.00422533	0.024195	Clspn	FALSE
Xrcc2	OK	negbinomial.size	0.00428768	0.0242632	Xrcc2	FALSE
Asf1a	OK	negbinomial.size	0.00488854	0.0270275	Asf1a	FALSE
Fancd2	OK	negbinomial.size	0.00488505	0.0270275	Fancd2	FALSE
Polk	OK	negbinomial.size	0.00609633	0.0325815	Polk	FALSE
Chaf1b	OK	negbinomial.size	0.00604485	0.0325815	Chaf1b	FALSE
Blm	OK	negbinomial.size	0.00608985	0.0325815	Blm	FALSE
Rps3	OK	negbinomial.size	0.00692531	0.0363348	Rps3	FALSE
Nono	OK	negbinomial.size	0.00694968	0.0363348	Nono	FALSE
Mcm5	OK	negbinomial.size	0.00718648	0.0371688	Mcm5	FALSE
Eya1	OK	negbinomial.size	0.00808461	0.0413691	Eya1	FALSE
Rbbp8	OK	negbinomial.size	0.00827244	0.0418847	Rbbp8	FALSE
Brcc3	OK	negbinomial.size	0.00862013	0.0431904	Brcc3	FALSE
Trim28	OK	negbinomial.size	0.0113642	0.0557772	Trim28	FALSE
Morf4l2	OK	negbinomial.size	0.0113622	0.0557772	Morf4l2	FALSE
Sfpq	OK	negbinomial.size	0.0120612	0.0586002	Sfpq	FALSE
Pcna	OK	negbinomial.size	0.0123397	0.0593537	Pcna	FALSE
Ddb2	OK	negbinomial.size	0.0127723	0.0608264	Ddb2	FALSE
Ssrp1	OK	negbinomial.size	0.0137336	0.0641532	Ssrp1	FALSE
Rnf8	OK	negbinomial.size	0.0137376	0.0641532	Rnf8	FALSE
Trip13	OK	negbinomial.size	0.0139639	0.0645832	Trip13	FALSE
Prrx1	OK	negbinomial.size	0.0161932	0.0734804	Prrx1	FALSE
Pold1	OK	negbinomial.size	0.016166	0.0734804	Pold1	FALSE
Cdkn2d	OK	negbinomial.size	0.016519	0.0742582	Cdkn2d	FALSE
Hdac10	OK	negbinomial.size	0.0167042	0.0743956	Hdac10	FALSE
Fancb	OK	negbinomial.size	0.0178375	0.0787142	Fancb	FALSE
Xrcc6	OK	negbinomial.size	0.0182595	0.0798437	Xrcc6	FALSE
Cdc7	OK	negbinomial.size	0.0204044	0.0879521	Cdc7	FALSE
Hinfp	OK	negbinomial.size	0.0204795	0.0879521	Hinfp	FALSE
Lig1	OK	negbinomial.size	0.0209069	0.088993	Lig1	FALSE
Ddb1	OK	negbinomial.size	0.0219336	0.0908521	Ddb1	FALSE
Sirt6	OK	negbinomial.size	0.0218066	0.0908521	Sirt6	FALSE
Babam2	OK	negbinomial.size	0.0217455	0.0908521	Babam2	FALSE
Hmgb1	OK	negbinomial.size	0.0220992	0.0908521	Hmgb1	FALSE
Ruvbl2	OK	negbinomial.size	0.0228812	0.093225	Ruvbl2	FALSE
Apex1	OK	negbinomial.size	0.023064	0.093225	Apex1	FALSE
Mad2l2	OK	negbinomial.size	0.0242047	0.0970206	Mad2l2	FALSE
Xrn2	OK	negbinomial.size	0.0245029	0.0974039	Xrn2	FALSE
Usp47	OK	negbinomial.size	0.0248482	0.0979671	Usp47	FALSE
Rnaseh2a	OK	negbinomial.size	0.0252555	0.0987634	Rnaseh2a	FALSE
Ino80c	OK	negbinomial.size	0.0258957	0.10045	Ino80c	FALSE
Mc1r	OK	negbinomial.size	0.0272999	0.10505	Mc1r	FALSE
Usp3	OK	negbinomial.size	0.0278928	0.10648	Usp3	FALSE
Atrip	OK	negbinomial.size	0.0297525	0.112685	Atrip	FALSE
Prdm9	OK	negbinomial.size	0.0302959	0.113846	Prdm9	FALSE
Pds5b	OK	negbinomial.size	0.030828	0.114063	Pds5b	FALSE
Mgmt	OK	negbinomial.size	0.0306511	0.114063	Mgmt	FALSE
Fzr1	OK	negbinomial.size	0.031702	0.116402	Fzr1	FALSE
Ap5s1	OK	negbinomial.size	0.0344566	0.125558	Ap5s1	FALSE
Ube2t	OK	negbinomial.size	0.0375798	0.131941	Ube2t	FALSE
Ints3	OK	negbinomial.size	0.037162	0.131941	Ints3	FALSE
Rad54l	OK	negbinomial.size	0.0373501	0.131941	Rad54l	FALSE
Cdc14b	OK	negbinomial.size	0.037454	0.131941	Cdc14b	FALSE
Epc2	OK	negbinomial.size	0.0365302	0.131941	Epc2	FALSE
Mta1	OK	negbinomial.size	0.0396824	0.138313	Mta1	FALSE
Parp9	OK	negbinomial.size	0.0423718	0.144669	Parp9	FALSE
Nucks1	OK	negbinomial.size	0.042709	0.144669	Nucks1	FALSE
Ruvbl1	OK	negbinomial.size	0.0426547	0.144669	Ruvbl1	FALSE
Nudt16	OK	negbinomial.size	0.0421188	0.144669	Nudt16	FALSE
Pola1	OK	negbinomial.size	0.0464452	0.155059	Pola1	FALSE
Spire2	OK	negbinomial.size	0.0461124	0.155059	Spire2	FALSE
Rad17	OK	negbinomial.size	0.0472832	0.155059	Rad17	FALSE
Smarcad1	OK	negbinomial.size	0.0474148	0.155059	Smarcad1	FALSE
Bccip	OK	negbinomial.size	0.0477103	0.155059	Bccip	FALSE
Neil1	OK	negbinomial.size	0.0468022	0.155059	Neil1	FALSE
Rpa1	OK	negbinomial.size	0.051392	0.16454	Rpa1	FALSE
Ubqln4	OK	negbinomial.size	0.0519961	0.16454	Ubqln4	FALSE
Smc6	OK	negbinomial.size	0.0513867	0.16454	Smc6	FALSE
Mnat1	OK	negbinomial.size	0.0519655	0.16454	Mnat1	FALSE
Fancc	OK	negbinomial.size	0.0528339	0.166099	Fancc	FALSE
Otub1	OK	negbinomial.size	0.0540365	0.168776	Otub1	FALSE
Dek	OK	negbinomial.size	0.0548309	0.170153	Dek	FALSE
Xrcc1	OK	negbinomial.size	0.0558433	0.172183	Xrcc1	FALSE
Rev1	OK	negbinomial.size	0.0574499	0.176009	Rev1	FALSE
Spidr	OK	negbinomial.size	0.0583605	0.177667	Spidr	FALSE
Uchl5	OK	negbinomial.size	0.0589475	0.178326	Uchl5	FALSE
Cenpx	OK	negbinomial.size	0.0613899	0.184553	Cenpx	FALSE
Brca2	OK	negbinomial.size	0.0620578	0.185403	Brca2	FALSE
Eya4	OK	negbinomial.size	0.0640633	0.190212	Eya4	FALSE
Bard1	OK	negbinomial.size	0.0645713	0.190545	Bard1	FALSE
Zfyve26	OK	negbinomial.size	0.0655851	0.191191	Zfyve26	FALSE
Xntrpc	OK	negbinomial.size	0.065196	0.191191	Xntrpc	FALSE
Poldip2	OK	negbinomial.size	0.0666043	0.192992	Poldip2	FALSE
Pot1a	OK	negbinomial.size	0.0683814	0.193479	Pot1a	FALSE
Tdp2	OK	negbinomial.size	0.0683002	0.193479	Tdp2	FALSE
Ap5z1	OK	negbinomial.size	0.0683784	0.193479	Ap5z1	FALSE
Gtf2i	OK	negbinomial.size	0.0682683	0.193479	Gtf2i	FALSE
Rrm2b	OK	negbinomial.size	0.0690242	0.194156	Rrm2b	FALSE
Usp7	OK	negbinomial.size	0.0714804	0.199896	Usp7	FALSE
Ung	OK	negbinomial.size	0.0738357	0.205289	Ung	FALSE
Pttg1	OK	negbinomial.size	0.076884	0.212536	Pttg1	FALSE
H2aw	OK	negbinomial.size	0.079475	0.218443	H2aw	FALSE
Usp1	OK	negbinomial.size	0.0840938	0.229824	Usp1	FALSE
Egfr	OK	negbinomial.size	0.085069	0.231176	Egfr	FALSE
Mpg	OK	negbinomial.size	0.090347	0.24414	Mpg	FALSE
Fance	OK	negbinomial.size	0.0913933	0.245587	Fance	FALSE
Polb	OK	negbinomial.size	0.0924	0.246913	Polb	FALSE
Hmga2	OK	negbinomial.size	0.0935087	0.248496	Hmga2	FALSE
Tigar	OK	negbinomial.size	0.0953602	0.252023	Tigar	FALSE
Chek1	OK	negbinomial.size	0.0962121	0.252885	Chek1	FALSE
Prmt6	OK	negbinomial.size	0.0971748	0.254028	Prmt6	FALSE
Ube2b	OK	negbinomial.size	0.099686	0.258815	Ube2b	FALSE
Kmt5c	OK	negbinomial.size	0.100082	0.258815	Kmt5c	FALSE
Gtf2h1	OK	negbinomial.size	0.103833	0.26286	Gtf2h1	FALSE
Rad51c	OK	negbinomial.size	0.10253	0.26286	Rad51c	FALSE
Usp10	OK	negbinomial.size	0.102747	0.26286	Usp10	FALSE
Cyren	OK	negbinomial.size	0.103746	0.26286	Cyren	FALSE
Ube2v2	OK	negbinomial.size	0.106675	0.268642	Ube2v2	FALSE
Ube2w	OK	negbinomial.size	0.109968	0.274066	Ube2w	FALSE
Pms1	OK	negbinomial.size	0.10945	0.274066	Pms1	FALSE
Atm	OK	negbinomial.size	0.114154	0.28303	Atm	FALSE
Pagr1a	OK	negbinomial.size	0.115384	0.283163	Pagr1a	FALSE
Alkbh3	OK	negbinomial.size	0.115295	0.283163	Alkbh3	FALSE
Nabp2	OK	negbinomial.size	0.117505	0.28439	Nabp2	FALSE
Smc1a	OK	negbinomial.size	0.116877	0.28439	Smc1a	FALSE
Kdm2a	OK	negbinomial.size	0.117658	0.28439	Kdm2a	FALSE
Hsf2bp	OK	negbinomial.size	0.121857	0.286113	Hsf2bp	FALSE
Trip12	OK	negbinomial.size	0.121637	0.286113	Trip12	FALSE
Uvrag	OK	negbinomial.size	0.12313	0.286113	Uvrag	FALSE
Mcrs1	OK	negbinomial.size	0.122804	0.286113	Mcrs1	FALSE
Polg	OK	negbinomial.size	0.122585	0.286113	Polg	FALSE
Usp45	OK	negbinomial.size	0.122712	0.286113	Usp45	FALSE
Dhx9	OK	negbinomial.size	0.122221	0.286113	Dhx9	FALSE
Gm28043	OK	negbinomial.size	0.119547	0.286113	Gm28043	FALSE
Fan1	OK	negbinomial.size	0.12523	0.289595	Fan1	FALSE
Nsmce4a	OK	negbinomial.size	0.126327	0.290734	Nsmce4a	FALSE
Dclre1a	OK	negbinomial.size	0.130216	0.298256	Dclre1a	FALSE
Rev3l	OK	negbinomial.size	0.135752	0.308442	Rev3l	FALSE
Nudt16l1	OK	negbinomial.size	0.135945	0.308442	Nudt16l1	FALSE
Neil2	OK	negbinomial.size	0.137677	0.310905	Neil2	FALSE
Tdg	OK	negbinomial.size	0.139033	0.3125	Tdg	FALSE
Nabp1	OK	negbinomial.size	0.140611	0.313628	Nabp1	FALSE
Ppp4c	OK	negbinomial.size	0.140839	0.313628	Ppp4c	FALSE
Huwe1	OK	negbinomial.size	0.143211	0.316966	Huwe1	FALSE
Ercc5	OK	negbinomial.size	0.143656	0.316966	Ercc5	FALSE
Xrcc5	OK	negbinomial.size	0.146741	0.322294	Xrcc5	FALSE
Smc3	OK	negbinomial.size	0.150677	0.329435	Smc3	FALSE
Top2b	OK	negbinomial.size	0.153193	0.331919	Top2b	FALSE
Trp53bp1	OK	negbinomial.size	0.152876	0.331919	Trp53bp1	FALSE
Fancl	OK	negbinomial.size	0.159645	0.339106	Fancl	FALSE
Msh6	OK	negbinomial.size	0.158765	0.339106	Msh6	FALSE
Psmd14	OK	negbinomial.size	0.159779	0.339106	Psmd14	FALSE
Mlh1	OK	negbinomial.size	0.160035	0.339106	Mlh1	FALSE
Fbxo6	OK	negbinomial.size	0.158583	0.339106	Fbxo6	FALSE
Nipbl	OK	negbinomial.size	0.166587	0.35144	Nipbl	FALSE
Fus	OK	negbinomial.size	0.168738	0.354424	Fus	FALSE
Ube2a	OK	negbinomial.size	0.172166	0.360051	Ube2a	FALSE
Msh3	OK	negbinomial.size	0.177342	0.366914	Msh3	FALSE
Spire1	OK	negbinomial.size	0.177494	0.366914	Spire1	FALSE
Zbtb7a	OK	negbinomial.size	0.179261	0.366914	Zbtb7a	FALSE
Primpol	OK	negbinomial.size	0.179156	0.366914	Primpol	FALSE
Morf4l1	OK	negbinomial.size	0.177765	0.366914	Morf4l1	FALSE
Endov	OK	negbinomial.size	0.180254	0.367382	Endov	FALSE
Ttc5	OK	negbinomial.size	0.182557	0.368137	Ttc5	FALSE
Chd1l	OK	negbinomial.size	0.182506	0.368137	Chd1l	FALSE
Mcm9	OK	negbinomial.size	0.18292	0.368137	Mcm9	FALSE
Ddx1	OK	negbinomial.size	0.184376	0.369519	Ddx1	FALSE
Ercc6l2	OK	negbinomial.size	0.186073	0.369856	Ercc6l2	FALSE
Aplf	OK	negbinomial.size	0.186081	0.369856	Aplf	FALSE
Chek2	OK	negbinomial.size	0.190588	0.375707	Chek2	FALSE
Rnf169	OK	negbinomial.size	0.189835	0.375707	Rnf169	FALSE
Tonsl	OK	negbinomial.size	0.193532	0.379954	Tonsl	FALSE
Wrap53	OK	negbinomial.size	0.195892	0.383025	Wrap53	FALSE
Hpf1	OK	negbinomial.size	0.200866	0.391159	Hpf1	FALSE
Msh2	OK	negbinomial.size	0.201957	0.391699	Msh2	FALSE
Polm	OK	negbinomial.size	0.207124	0.398511	Polm	FALSE
Recql	OK	negbinomial.size	0.207127	0.398511	Recql	FALSE
Rad21l	OK	negbinomial.size	0.210899	0.404153	Rad21l	FALSE
Ascc3	OK	negbinomial.size	0.213826	0.407576	Ascc3	FALSE
Setx	OK	negbinomial.size	0.21438	0.407576	Setx	FALSE
Abraxas1	OK	negbinomial.size	0.216166	0.408469	Abraxas1	FALSE
Klhl15	OK	negbinomial.size	0.216958	0.408469	Klhl15	FALSE
Cebpg	OK	negbinomial.size	0.217397	0.408469	Cebpg	FALSE
Apex2	OK	negbinomial.size	0.219977	0.411708	Apex2	FALSE
Rpain	OK	negbinomial.size	0.222258	0.414365	Rpain	FALSE
Chrna4	OK	negbinomial.size	0.225812	0.414563	Chrna4	FALSE
Exo5	OK	negbinomial.size	0.224117	0.414563	Exo5	FALSE
Gtf2h5	OK	negbinomial.size	0.225391	0.414563	Gtf2h5	FALSE
Zfp365	OK	negbinomial.size	0.223537	0.414563	Zfp365	FALSE
Wdr48	OK	negbinomial.size	0.229306	0.417789	Wdr48	FALSE
Upf1	OK	negbinomial.size	0.228965	0.417789	Upf1	FALSE
Rfc1	OK	negbinomial.size	0.233158	0.421613	Rfc1	FALSE
Xpc	OK	negbinomial.size	0.232998	0.421613	Xpc	FALSE
Pml	OK	negbinomial.size	0.234682	0.422779	Pml	FALSE
Arid2	OK	negbinomial.size	0.235632	0.422907	Arid2	FALSE
Fmn2	OK	negbinomial.size	0.238784	0.426971	Fmn2	FALSE
Chaf1a	OK	negbinomial.size	0.242228	0.431525	Chaf1a	FALSE
Vcpip1	OK	negbinomial.size	0.243871	0.432848	Vcpip1	FALSE
Ufl1	OK	negbinomial.size	0.246378	0.435691	Ufl1	FALSE
Uvssa	OK	negbinomial.size	0.249643	0.439848	Uvssa	FALSE
Fh1	OK	negbinomial.size	0.255843	0.442664	Fh1	FALSE
Gins4	OK	negbinomial.size	0.252328	0.442664	Gins4	FALSE
Supt16	OK	negbinomial.size	0.255553	0.442664	Supt16	FALSE
Swsap1	OK	negbinomial.size	0.253292	0.442664	Swsap1	FALSE
Fancf	OK	negbinomial.size	0.254845	0.442664	Fancf	FALSE
Cdk9	OK	negbinomial.size	0.259994	0.448234	Cdk9	FALSE
Cinp	OK	negbinomial.size	0.269499	0.462961	Cinp	FALSE
Ercc1	OK	negbinomial.size	0.27908	0.476955	Ercc1	FALSE
Etaa1	OK	negbinomial.size	0.279628	0.476955	Etaa1	FALSE
Sem1	OK	negbinomial.size	0.283784	0.482333	Sem1	FALSE
Rad23a	OK	negbinomial.size	0.289567	0.488707	Rad23a	FALSE
Rfwd3	OK	negbinomial.size	0.288716	0.488707	Rfwd3	FALSE
Otub2	OK	negbinomial.size	0.290884	0.489214	Otub2	FALSE
Brip1	OK	negbinomial.size	0.29339	0.49171	Brip1	FALSE
Marf1	OK	negbinomial.size	0.297507	0.496879	Marf1	FALSE
Ino80	OK	negbinomial.size	0.301112	0.499431	Ino80	FALSE
Psme4	OK	negbinomial.size	0.300788	0.499431	Psme4	FALSE
Rpa3	OK	negbinomial.size	0.310955	0.513984	Rpa3	FALSE
Wdhd1	OK	negbinomial.size	0.319165	0.523954	Wdhd1	FALSE
Stub1	OK	negbinomial.size	0.318778	0.523954	Stub1	FALSE
Eme1	OK	negbinomial.size	0.325842	0.533095	Eme1	FALSE
Sfr1	OK	negbinomial.size	0.336904	0.549325	Sfr1	FALSE
Rtel1	OK	negbinomial.size	0.344315	0.559511	Rtel1	FALSE
Tfpt	OK	negbinomial.size	0.356755	0.577775	Tfpt	FALSE
Rad21	OK	negbinomial.size	0.36011	0.581105	Rad21	FALSE
Fen1	OK	negbinomial.size	0.361594	0.581105	Fen1	FALSE
Mgme1	OK	negbinomial.size	0.363644	0.581105	Mgme1	FALSE
Cul4b	OK	negbinomial.size	0.363577	0.581105	Cul4b	FALSE
Atrx	OK	negbinomial.size	0.367232	0.584895	Atrx	FALSE
Actr2	OK	negbinomial.size	0.374306	0.592447	Actr2	FALSE
Commd1	OK	negbinomial.size	0.374437	0.592447	Commd1	FALSE
Rec8	OK	negbinomial.size	0.376029	0.593016	Rec8	FALSE
Eme2	OK	negbinomial.size	0.379548	0.59661	Eme2	FALSE
Tex264	OK	negbinomial.size	0.388832	0.609213	Tex264	FALSE
Yy1	OK	negbinomial.size	0.394818	0.609562	Yy1	FALSE
Rbx1	OK	negbinomial.size	0.39444	0.609562	Rbx1	FALSE
Samhd1	OK	negbinomial.size	0.39039	0.609562	Samhd1	FALSE
Ercc2	OK	negbinomial.size	0.396112	0.609562	Ercc2	FALSE
Zranb3	OK	negbinomial.size	0.396659	0.609562	Zranb3	FALSE
Nsmce3	OK	negbinomial.size	0.395344	0.609562	Nsmce3	FALSE
Setd2	OK	negbinomial.size	0.398186	0.60996	Setd2	FALSE
Mlh3	OK	negbinomial.size	0.400841	0.611365	Mlh3	FALSE
Rif1	OK	negbinomial.size	0.401645	0.611365	Rif1	FALSE
Rnf138	OK	negbinomial.size	0.411389	0.622616	Rnf138	FALSE
Poll	OK	negbinomial.size	0.411625	0.622616	Poll	FALSE
Polq	OK	negbinomial.size	0.414307	0.624708	Polq	FALSE
Ascc2	OK	negbinomial.size	0.415639	0.624758	Ascc2	FALSE
Aptx	OK	negbinomial.size	0.420283	0.62587	Aptx	FALSE
Helq	OK	negbinomial.size	0.417764	0.62587	Helq	FALSE
Nfrkb	OK	negbinomial.size	0.419616	0.62587	Nfrkb	FALSE
Xab2	OK	negbinomial.size	0.425514	0.628998	Xab2	FALSE
Ercc6	OK	negbinomial.size	0.427448	0.628998	Ercc6	FALSE
Nsd2	OK	negbinomial.size	0.427614	0.628998	Nsd2	FALSE
Fbh1	OK	negbinomial.size	0.426543	0.628998	Fbh1	FALSE
Rfc5	OK	negbinomial.size	0.435049	0.637984	Rfc5	FALSE
Nudt1	OK	negbinomial.size	0.439231	0.642159	Nudt1	FALSE
Dclre1b	OK	negbinomial.size	0.443553	0.646512	Dclre1b	FALSE
Paxx	OK	negbinomial.size	0.449616	0.653369	Paxx	FALSE
Smug1	OK	negbinomial.size	0.451889	0.654695	Smug1	FALSE
Lig4	OK	negbinomial.size	0.462077	0.667444	Lig4	FALSE
Eya3	OK	negbinomial.size	0.465539	0.670432	Eya3	FALSE
Pnkp	OK	negbinomial.size	0.472993	0.67429	Pnkp	FALSE
Nbn	OK	negbinomial.size	0.470708	0.67429	Nbn	FALSE
Wrn	OK	negbinomial.size	0.473826	0.67429	Wrn	FALSE
Emsy	OK	negbinomial.size	0.471564	0.67429	Emsy	FALSE
Atr	OK	negbinomial.size	0.485295	0.68655	Atr	FALSE
Palb2	OK	negbinomial.size	0.485102	0.68655	Palb2	FALSE
Hsf1	OK	negbinomial.size	0.494051	0.696887	Hsf1	FALSE
Polg2	OK	negbinomial.size	0.509694	0.710664	Polg2	FALSE
Prkdc	OK	negbinomial.size	0.508478	0.710664	Prkdc	FALSE
Mbd4	OK	negbinomial.size	0.511275	0.710664	Mbd4	FALSE
Fanci	OK	negbinomial.size	0.510707	0.710664	Fanci	FALSE
Mcmdc2	OK	negbinomial.size	0.512683	0.710664	Mcmdc2	FALSE
Taok3	OK	negbinomial.size	0.50701	0.710664	Taok3	FALSE
Parp10	OK	negbinomial.size	0.518604	0.716806	Parp10	FALSE
Rnf168	OK	negbinomial.size	0.525602	0.722327	Rnf168	FALSE
Kat7	OK	negbinomial.size	0.524606	0.722327	Kat7	FALSE
Cul4a	OK	negbinomial.size	0.527669	0.723101	Cul4a	FALSE
Fam168a	OK	negbinomial.size	0.533901	0.729563	Fam168a	FALSE
Dmap1	OK	negbinomial.size	0.538045	0.733143	Dmap1	FALSE
Fto	OK	negbinomial.size	0.548134	0.744781	Fto	FALSE
Exd2	OK	negbinomial.size	0.554585	0.751424	Exd2	FALSE
Mrnip	OK	negbinomial.size	0.567063	0.759301	Mrnip	FALSE
Prpf19	OK	negbinomial.size	0.567486	0.759301	Prpf19	FALSE
Vcp	OK	negbinomial.size	0.567918	0.759301	Vcp	FALSE
Park7	OK	negbinomial.size	0.56983	0.759301	Park7	FALSE
Ascc1	OK	negbinomial.size	0.56987	0.759301	Ascc1	FALSE
Shprh	OK	negbinomial.size	0.565506	0.759301	Shprh	FALSE
Parp1	OK	negbinomial.size	0.576963	0.766628	Parp1	FALSE
Actr8	OK	negbinomial.size	0.580586	0.769316	Actr8	FALSE
Kin	OK	negbinomial.size	0.585707	0.77397	Kin	FALSE
Ercc8	OK	negbinomial.size	0.587484	0.774191	Ercc8	FALSE
Hspa1a	OK	negbinomial.size	0.590609	0.776183	Hspa1a	FALSE
Rad23b	OK	negbinomial.size	0.610706	0.800408	Rad23b	FALSE
Babam1	OK	negbinomial.size	0.629618	0.822952	Babam1	FALSE
Rfc2	OK	negbinomial.size	0.639508	0.833613	Rfc2	FALSE
Slx4	OK	negbinomial.size	0.655054	0.85157	Slx4	FALSE
Fancg	OK	negbinomial.size	0.65751	0.852459	Fancg	FALSE
Mus81	OK	negbinomial.size	0.663648	0.855803	Mus81	FALSE
Ino80d	OK	negbinomial.size	0.66209	0.855803	Ino80d	FALSE
Inip	OK	negbinomial.size	0.666233	0.856839	Inip	FALSE
Rad51d	OK	negbinomial.size	0.6924	0.888118	Rad51d	FALSE
Cdc5l	OK	negbinomial.size	0.697236	0.891943	Cdc5l	FALSE
Herc2	OK	negbinomial.size	0.701199	0.892266	Herc2	FALSE
Bod1l	OK	negbinomial.size	0.700273	0.892266	Bod1l	FALSE
Fanca	OK	negbinomial.size	0.703863	0.893293	Fanca	FALSE
Wrnip1	OK	negbinomial.size	0.707839	0.893623	Wrnip1	FALSE
Xrcc4	OK	negbinomial.size	0.707018	0.893623	Xrcc4	FALSE
Rmi1	OK	negbinomial.size	0.710241	0.894309	Rmi1	FALSE
Cdk7	OK	negbinomial.size	0.713184	0.895669	Cdk7	FALSE
Axin2	OK	negbinomial.size	0.725266	0.901429	Axin2	FALSE
Rad9a	OK	negbinomial.size	0.724438	0.901429	Rad9a	FALSE
Slf2	OK	negbinomial.size	0.723015	0.901429	Slf2	FALSE
Ube2v1	OK	negbinomial.size	0.722463	0.901429	Ube2v1	FALSE
Dmc1	OK	negbinomial.size	0.734402	0.910432	Dmc1	FALSE
Faap100	OK	negbinomial.size	0.74258	0.918202	Faap100	FALSE
Cbx8	OK	negbinomial.size	0.748981	0.923743	Cbx8	FALSE
Mms19	OK	negbinomial.size	0.758364	0.932924	Mms19	FALSE
Terf2ip	OK	negbinomial.size	0.764355	0.937894	Terf2ip	FALSE
Ercc4	OK	negbinomial.size	0.776862	0.950816	Ercc4	FALSE
Rad50	OK	negbinomial.size	0.784101	0.952405	Rad50	FALSE
Kat5	OK	negbinomial.size	0.782195	0.952405	Kat5	FALSE
Rnf111	OK	negbinomial.size	0.783673	0.952405	Rnf111	FALSE
Paxip1	OK	negbinomial.size	0.788013	0.954746	Paxip1	FALSE
Taok1	OK	negbinomial.size	0.793096	0.95849	Taok1	FALSE
Dot1l	OK	negbinomial.size	0.800024	0.96444	Dot1l	FALSE
Parg	OK	negbinomial.size	0.807645	0.970329	Parg	FALSE
Rad51ap1	OK	negbinomial.size	0.810961	0.970329	Rad51ap1	FALSE
Ube2d3	OK	negbinomial.size	0.809281	0.970329	Ube2d3	FALSE
Tnks1bp1	OK	negbinomial.size	0.815355	0.973165	Tnks1bp1	FALSE
Ogg1	OK	negbinomial.size	0.81801	0.973918	Ogg1	FALSE
Fam111a	OK	negbinomial.size	0.823002	0.977442	Fam111a	FALSE
Smg1	OK	negbinomial.size	0.82641	0.979072	Smg1	FALSE
Gtf2h2	OK	negbinomial.size	0.836866	0.989024	Gtf2h2	FALSE
Slf1	OK	negbinomial.size	0.840349	0.990706	Slf1	FALSE
Ercc3	OK	negbinomial.size	0.848101	0.995638	Ercc3	FALSE
Uimc1	OK	negbinomial.size	0.850743	0.995638	Uimc1	FALSE
Apbb1	OK	negbinomial.size	0.850559	0.995638	Apbb1	FALSE
Cdc45	OK	negbinomial.size	0.959131	1	Cdc45	FALSE
Tmem161a	OK	negbinomial.size	0.987319	1	Tmem161a	FALSE
Msh4	OK	negbinomial.size	1	1	Msh4	FALSE
Spo11	OK	negbinomial.size	1	1	Spo11	FALSE
Polr2i	OK	negbinomial.size	0.925664	1	Polr2i	FALSE
Helb	OK	negbinomial.size	0.978519	1	Helb	FALSE
Lig3	OK	negbinomial.size	0.874202	1	Lig3	FALSE
4930447C04Rik	OK	negbinomial.size	1	1	4930447C04Rik	FALSE
Xrcc3	OK	negbinomial.size	0.985085	1	Xrcc3	FALSE
Fgf10	OK	negbinomial.size	0.978644	1	Fgf10	FALSE
Rad1	OK	negbinomial.size	0.910402	1	Rad1	FALSE
Parp3	OK	negbinomial.size	1	1	Parp3	FALSE
Polh	OK	negbinomial.size	0.884013	1	Polh	FALSE
Meiob	OK	negbinomial.size	1	1	Meiob	FALSE
Smc5	OK	negbinomial.size	0.858524	1	Smc5	FALSE
Dntt	OK	negbinomial.size	1	1	Dntt	FALSE
Sirt7	OK	negbinomial.size	0.895605	1	Sirt7	FALSE
Bach1	OK	negbinomial.size	0.984812	1	Bach1	FALSE
Npas2	OK	negbinomial.size	0.941994	1	Npas2	FALSE
Tnp1	OK	negbinomial.size	1	1	Tnp1	FALSE
Sycp1	OK	negbinomial.size	1	1	Sycp1	FALSE
Xpa	OK	negbinomial.size	0.918343	1	Xpa	FALSE
Gtf2h3	OK	negbinomial.size	0.905525	1	Gtf2h3	FALSE
Nsmce1	OK	negbinomial.size	0.890256	1	Nsmce1	FALSE
Was	OK	negbinomial.size	0.938363	1	Was	FALSE
Cetn2	OK	negbinomial.size	0.945537	1	Cetn2	FALSE
Trex2	OK	negbinomial.size	1	1	Trex2	FALSE
Ggn	OK	negbinomial.size	1	1	Ggn	FALSE
Mre11a	OK	negbinomial.size	0.893958	1	Mre11a	FALSE
Sprtn	OK	negbinomial.size	0.955745	1	Sprtn	FALSE
Tex12	OK	negbinomial.size	1	1	Tex12	FALSE
Cgas	OK	negbinomial.size	1	1	Cgas	FALSE
Zbtb1	OK	negbinomial.size	0.878898	1	Zbtb1	FALSE
Twist1	OK	negbinomial.size	1	1	Twist1	FALSE
Parp2	OK	negbinomial.size	0.863988	1	Parp2	FALSE
Zcwpw1	OK	negbinomial.size	0.91788	1	Zcwpw1	FALSE
Ubr5	OK	negbinomial.size	0.91961	1	Ubr5	FALSE
Rmi2	OK	negbinomial.size	0.902986	1	Rmi2	FALSE
Iffo1	OK	negbinomial.size	0.873192	1	Iffo1	FALSE
Kash5	OK	negbinomial.size	0.920356	1	Kash5	FALSE
Poli	OK	negbinomial.size	0.917432	1	Poli	FALSE
Rad9b	OK	negbinomial.size	0.973742	1	Rad9b	FALSE
Smarcal1	OK	negbinomial.size	0.928831	1	Smarcal1	FALSE
Nthl1	OK	negbinomial.size	1	1	Nthl1	FALSE
Shld2	OK	negbinomial.size	0.872104	1	Shld2	FALSE
Radx	OK	negbinomial.size	1	1	Radx	FALSE
Zmpste24	OK	negbinomial.size	0.983184	1	Zmpste24	FALSE
Swi5	OK	negbinomial.size	0.896652	1	Swi5	FALSE
Kmt5b	OK	negbinomial.size	0.859249	1	Kmt5b	FALSE
Poln	OK	negbinomial.size	1	1	Poln	FALSE
Morc2b	OK	negbinomial.size	1	1	Morc2b	FALSE
Dtx3l	OK	negbinomial.size	1	1	Dtx3l	FALSE
Cetn1	OK	negbinomial.size	1	1	Cetn1	FALSE
Gen1	OK	negbinomial.size	0.934744	1	Gen1	FALSE
Meioc	OK	negbinomial.size	1	1	Meioc	FALSE
Rexo4	OK	negbinomial.size	0.919933	1	Rexo4	FALSE
Kdm4d	OK	negbinomial.size	1	1	Kdm4d	FALSE
Fancm	OK	negbinomial.size	0.938971	1	Fancm	FALSE
Rad51b	OK	negbinomial.size	1	1	Rad51b	FALSE
Nsmce2	OK	negbinomial.size	0.988596	1	Nsmce2	FALSE
Slx1b	OK	negbinomial.size	0.908228	1	Slx1b	FALSE
Usp51	OK	negbinomial.size	1	1	Usp51	FALSE
Gm49340	OK	negbinomial.size	1	1	Gm49340	FALSE
Ube2n	OK	negbinomial.size	0.874887	1	Ube2n	FALSE
Hus1b	OK	negbinomial.size	1	1	Hus1b	FALSE
Prkcg	OK	negbinomial.size	1	1	Prkcg	FALSE
Pms2	OK	negbinomial.size	0.939996	1	Pms2	FALSE
Gm20431	OK	negbinomial.size	0.956509	1	Gm20431	FALSE
Khdc3	OK	negbinomial.size	1	1	Khdc3	FALSE
Gm27027	OK	negbinomial.size	0.999098	1	Gm27027	FALSE
